# A CRISPR homing screen finds a chloroquine resistance transporter-like protein of the *Plasmodium* oocyst essential for mosquito transmission of malaria

**DOI:** 10.1101/2024.06.02.597011

**Authors:** Arjun Balakrishnan, Mirjam Hunziker, Puja Tiwary, Vikash Pandey, David Drew, Oliver Billker

## Abstract

Genetic screens with barcoded *Plasmo*GEM vectors have identified thousands of *Plasmodium* gene functions in haploid blood stages, gametocytes and liver stages. However, the formation of diploid cells by fertilisation has hindered the use of genetic screens to investigate vector-parasite interactions during the mosquito stages of the parasite. In this study, we developed a scalable genetic system that uses barcoded gene targeting vectors equipped with a CRISPR-mediated homing mechanism to generate homozygous loss-of-function mutants to reveal gene functions in the functionally diploid life cycle stages. In this system, a knockout vector additionally expressing a gRNA for its target is integrated into one of the parental alleles and directs Cas9 to the intact allele after fertilisation, leading to its disruption. We find that this homing strategy is 90% effective in the oocyst, resulting in the generation of homozygous genotypes. A pilot screen reveals that PBANKA_0916000 encodes a chloroquine resistance transporter-like protein, CRTL, essential for oocyst growth and sporogony. The data point to an unexpected importance for the transmission of malaria of the poorly understood digestive vacuole of the oocyst that contains hemozoin crystals. The new screening strategy provides a method to discover systematically and at scale the essential malaria transmission genes whose first essential functions are after fertilisation in the bloodmeal, enabling their potential as targets for transmission-blocking interventions to be assessed.
