## Supplementary material for "A CRISPR homing screen finds a chloroquine resistance transporter-like protein of the *Plasmodium* oocyst essential for mosquito transmission of malaria": Table S1

### Sheet: Percentage colored oocyst 
Male mcherry X Female mcherry			Male gfp X Female gfp			Male mcherry X Female gfp			Male gfp X Female mcherry			Male gfp gRNA X Female mcherry			Male mcherry X Female gfp gRNA
Green (%)	Red (%)	Yellow (%)	Green (%)	Red (%)	Yellow (%)	Green (%)	Red (%)	Yellow (%)	Green (%)	Red (%)	Yellow (%)	Green (%)	Red (%)	Yellow (%)	Green (%)	Red (%)	Yellow (%)
0	100	0	100	0	0	0	0	100	0	0	0	75	0	25	100	0	0
0	100	0	100	0	0	0	0	100	0	0	0	100	0	0	94.7368	0	5.26316
0	100	0	100	0	0	0	0	100	0	0	0	86.3636	0	13.6364	88.8889	0	11.1111
0	100	0	100	0	0	4.54545	4.54545	90.9091	0	5	5	58.3333	16.6667	25	100	0	0
0	100	0	100	0	0	4.34783	0	95.6522	0	4.54545	0	75	0	25	100	0	0
0	100	0	100	0	0	3.0303	3.0303	93.9394	0	3.22581	3.22581	100	0	0	88.8889	0	11.1111
0	100	0	100	0	0	0	5	95	0	0	5.26316	86.3636	0	13.6364	100	0	0
0	100	0	100	0	0	0	0	100	0	0	0	86.6667	6.66667	6.66667	100	0	0
0	100	0	100	0	0	0	0	100	0	0	0	100	0	0	94.7368	0	5.26316
0	100	0	100	0	0	6.89655	0	93.1034	0	7.40741	0	100	0	0	100	0	0
0	100	0	100	0	0	0	0	100	0	0	0	88.2353	0	11.7647	100	0	0
0	100	0	100	0	0	0	0	100	0	0	0	91.6667	0	8.33333	100	0	0
0	100	0	100	0	0	0	0	100	0	0	0	100	0	0	90	0	10
0	100	0	100	0	0	0	0	100	0	0	0	90	0	10	100	0	0
0	100	0	100	0	0	8.69565	4.34783	86.9565	0	10	5	80	10	10	100	0	0
0	100	0	100	0	0	7.14286	7.14286	85.7143	0	8.33333	8.33333	94.7368	5.26316	0	100	0	0
0	100	0	100	0	0	5.88235	0	94.1176	0	6.25	0	93.3333	3.33333	3.33333	93.3333	0	6.66667
0	100	0	100	0	0	7.14286	0	92.8571	0	7.69231	0	92.3077	0	7.69231	100	0	0
0	100	0	100	0	0	7.69231	0	92.3077	0	8.33333	0	89.2857	7.14286	3.57143	100	0	0
0	100	0	100	0	0	0	0	100	0	0	0	92.8571	0	7.14286	100	0	0
0	100	0	100	0	0	0	0	100	0	0	0	89.2857	3.57143	7.14286	100	0	0
0	100	0	100	0	0	0	0	100	0	0	0	100	0	0	100	0	0
0	100	0	100	0	0	0	0	100	0	0	0	92.8571	2.38095	4.7619	100	0	0
0	100	0	100	0	0	7.69231	7.69231	84.6154	0	9.09091	9.09091	78.5714	0	21.4286
0	100	0				0	0	100				94.4444	0	5.55556
0	100	0				0	0	100				85.7143	0	14.2857
0	100	0				0	0	100				81.8182	0	18.1818
0	100	0				0	25	75				80	0	20
0	100	0				0	0	100				72.7273	0	27.2727
						0	0	100				100	0	0
												100	0	0
												93.75	0	6.25
												90	0	10
												83.3333	0	16.6667
												80	0	20
												100	0	0
												97.0588	0	2.94118
												100	0	0
												95.2381	0	4.7619
												100	0	0
												81.8182	0	18.1818
												100	0	0
												70	10	20
												76.9231	15.3846	7.69231
												88.8889	5.55556	5.55556
												66.6667	0	33.3333
												95.8333	4.16667	0
												90	0	10
												84.6154	0	15.3846
												94.4444	5.55556	0

### Sheet: Oocyst numbers Cas9 Fitness
WT	GIMO cas9	Female GOMO x Male GOMO	Female cas9-bfp x Male cas9-bfp	Female GOMO x Male cas9-bfp	Female cas9-bfp x Male GOMO
167	150	1089	67	514	94
304	90	288	50	452	75
789	30	38	48	435	70
525	145	83	45	378	68
833	1180	566	44	362	66
243	144	341	39	275	51
936	791	203	33	260	46
410	180	408	29	240	43
207	859	66	27	219	43
6	753	501	24	219	41
379	137	629	23	210	39
214	1183	741	22	204	37
156	731	156	21	188	37
716	3	407	18	185	30
8	359	163	18	169	29
126	493	418	18	159	27
229	540	349	17	134	26
143	372	450	17	133	24
154	37	413	16	130	23
147	766	173	15	127	23
330	93	14	14	121	21
322	1198	227	13	119	21
703	321	89	12	98	20
99	767	32	12	91	18
6	69	315	9	72	17
341	154	361	1	56	15
229	198	156	45	52	14
95	230	186	19	420	11
231	289	345	33	237	31
149	78	209	39	233	25

### Sheet: Oocyst number 091600
Day 10		Day 14
WT	091600-/-	WT	091600-/-
559	289	1045	866
639	390	443	1650
466	804	761	509
541	1040	709	1195
345	789	1308	1380
969	333	2488	1087
553	864	389	433
1523	759	849	52
1521	941	922	957
543	924	779	1294
1129	745	1033	1032
889	1352	792	835
468	1122	1166	799
996	610	997	457
574	419	612	180
1006	994	738	835
470	877	793	583
538	633	463	426
1391	965	1551	943
784		542	266
440		53	462
884		588	442
		163	760
			564
			447
			650
			1163
			869
			515

### Sheet: Oocyst diameter 091600
Day 2		Day 4		Day 6		Day 8		Day 10		Day 18
WT	091600-/-	WT	091600-/-	WT	091600-/-	WT	091600-/-	WT	091600-/-	WT	091600-/-
3.929	6.82	7.11	7.135	14.945	11.639	18.631	19.985	26.12	15.53	34.952	20.801
7.281	6.254	6.95	7.84	15.651	13.069	17.946	14.95	21.8	19.185	31.424	19.929
6.262	6.184	9.025	8.598	13.016	12.263	18.954	14.337	22.609	19.073	40.07	17.616
6.12	9.28	9.135	8.393	13.683	12.585	17.759	13.754	29.984	12.362	32.512	12.258
7.071	4.165	8.293	8.78	13.031	11.531	18.137	17.302	21.092	14.629	31.297	11.381
7.104	5.151	7.413	12.121	12.775	11.81	17.28	11.382	24.8	16.056	32.438	21.662
5.765	5.716	8.634	6.37	10.439	13.699	12.907	18.008	22.375	15.739	30.968	15.992
8.264	5.386	7.425	6.512	12.706	13.329	14.931	14.272	19.064	16.174	34.427	11.99
5.12	5.429	11.117	7.008	13.751	15.527	15.219	12.949	17.616	16.837	32.701	14.945
6.891	7.775	7.355	7.33	12.215	9.122	17.382	17.569	24.784	13.835	27.834	14.493
6.009	6.944	7.46	10.57	11.269	15.039	21.383	16.568	24.596	19.171	28.616	24.854
7.401	5.059	7.258	7.368	15.553	15.273	16.661	12.449	15.129	10.55	22.062	11.729
7.911	8.606	9.281	10.991	11.531	16.191	18.98	15.974	22.498	12.902	24.274	23.991
7.381	7.523	9.687	3.868	12.545	10.704	23.342	20.091	24.314	15.19	26.953	26.013
7.325	7.032	6.451	8.577	12.775	13.522	19.405	20.001	23.308	12.847	30.317	25.463
8.86	5.803	8.006	8.062	11.107	11.449	16.195	17.628	22.698	15.814	38.626	23.845
7.897	8.026	7.674	7.836	13.738	9.514	15.165	11.787	18.089	14.561	31.466	15.417
5.362	7.472	7.001	8.871	12.507	15.276	11.377	12.558	22.741	15.575	42.925	14.596
6.772	6.6	6.973	6.616	12.824	11.668	13.796	12.297	24.577	17.985	28.651	21.223
3.714	6.579	8.411	9.393	13.983	10.883	14.773	14.581	20.33	17.531	25.884	38.155
7.243	10.865	7.071	6.69	10.548	14.537	10.02	16.239	21.066	14.235	27.92	14.062
7.854	10.872	11.46	9.752	14.204	12.908	10.185	17.389	25.269	24.071	27.768	14.145
5.012	7.109	7.887	7.523	11.685	11.612	25.281	12.794	21.094	12.879	28.949	27.347
5.878	5.616	7.627	8.664	15.04	10.873	23.332	17.07	24.555	17.863	27.68	19.391
8.687	7.063	9.5	9.138	13.066	10.297	14.048	8.698	22.268	20.072	26.364	15.652
6.461	7.715	9.815	7.337	12.602	11.52	17.41	12.939	24.292	22.628	21.862	13.712
7.075	6.193	8.783	7.859	13.148	12.143	19.566	13.393	19.862	10.871	40.486	15.813
5.42	9.065	9.981	8.68	14.029	12.314	12.38	14.996	30.121	12.735	32.719	14.111
6.434	7.48	11.441	8.933	13.468	11.539	12.085	14.159	24.932	12.34	32.271	15.42
6.666	8.062	9.398	8.041	15.107	10.598	19.042	11.147	20.825	10.69	34.288	18.918
5.89	7.995	10.961	6.963	13.553	9.974	15.746	9.312	31.524	11.199	29.009	26.106
5.701	5.205	11.162	8.547	11.71	11.342	19.742	10.886	18.06	12.675	37.328	12.642
7.64	4.001	9.91	9.888	11.118	14.266	17.027	12.311	26.658	12.171	32.222	23.219
6.966	6.748	11.505	9.285	12.977	11.275	18.491	9.197	26.048	10.296	32.653	20.932
6.657	6.539	10.639	7.882	13.767	14.406	22.721	11.989	20.87	10.747	35.216	9.8
6.451	6.16	11.123	10.258	13.988	12.353	21.471	12.085	25.078	11.36	29.572	32.949
8.058	9.055	8.979	9.259	13.669	15.584	19.398	14.561	26.21	10.67	32.671	14.996
4.367	4.616	7.547	8.816	8.232	9.053	18.212	12.57	26.129	17.615	29.235	16.147
4.148	5.14	11.644	8.401	8.68	14.496	22.413	11.614	23.366	19.083	31.93	27.11
6.58	5.77	10.442	9.588	10.276	9.638	15.004	14.452	19.484	12.755	35.514	22.341
8.426	5.445	11.78	10.992	13.55	11.861	14.837	12.994	30.337	14.151	46.166	10.703
5.522	5.499	11.911	11.047	14.044	14.907	16.254	11.35	19.841	12.354	31.206	12.58
5.431	7.81	10.071	14.378	13.961	14.982	19.155	11.955	19.733	12.335	31.793	19.192
5.494	6.856	11.466	8.829	11.014	10.066	13.988	14.224	23.582	9.033	25.833	13.792
3.273	4.891	11.339	7.126	13.939	8.071	12.746	11.636	22.623	10.178	25.96	14.405
9.489	8.595	8.812	10.03	12.871	12.5	14.472	11.069	34.618	9.634	27.033	12.36
6.009	7.448	10.352	7.293	10.103	11.127	23.379	14.002	23.779	13.55	23.832	11.864
6.622	7.1	8.41	8.771	13.576	13.357	22.228	10.651	21.738	11.283	33.552	19.168
5.886	5.911	8.874	8.897	9.033	10.964	13.459	13.971	20.145	12.439	24.321	22.776
5.63	8.141	8.781	12.265	12.714	11.017	14.818	12.573	20.593	9.597	24.647	23.9
5.097	7.623	4.772	10.771	14.178	14.869	14.946	13.376	16.968	12.518	25.456	12.385
5.941	6.655	9.522	9.035	7.493	9.522	17.779	9.821	17.856	10.405	39.462	11.49
6.084	7.014	8.925	14.892	12.29	10.355	19.692	13.362	18.995	11.606	28.493	15.73
5.759	10.796	8.76	13.734	11.856	12.129	20.669	9.722	20.246	13.241	31.811	15.438
5.474	10.953	7.161	10.323	6.867	10.051	24.318	10.949	19.139	13.767	30.037	18.571
6.622	7.035	8.524	8.914	7.239	10.823	15.214	11.338	17.783	15.067	35.973	18.438
6.495	5.676	8.535	13.222	12.769	11.362	16.837	10.61	18.007	11.142	32.46	29.77
4.349	7.189	9.528	11.877	12.72	13.315	14.987	10.055	14.759	11.689	29.135	21.717
6.911	7.7	9.522	10.562	12.312	10.941	14.75	12.33	18.256	15.188	35.869	13.01
6.257	6.506	9.213	11.804	12.881	14.095	12.909	10.064	18.24	12.045	40.676	23.991
4.887	8.876	9.654	9.413	12.568	12.204	15.222	13.871	18.192	15.746	32.242	16.73
5.517	3.147	9.077	11.716	14.39	9.61	15.747	10.375	23.308	11.175	32.715	22.046
4.046	7.664	9.119	10.636	15.31	10.829	11.683	9.702	18.26	15.919	31.945	15.08
	7.705	8.144	12.754	13.296	17.392	14.247	10.336	22.601	19.925	31.614	18.201
	7.94	11.556	7.947	13.054	14.946	11.227	12.219	25.146	15.995	35.296	8.238
	4.292	9.433	9.92	12.994	12.521	13.195	13.508	18.479	17.53	34.581	16.81
	3.99	6.715	9.309	12.231	12.421	14.412	11.53	21.804	14.683	36.236	14.63
	4.569	8.606	7.972	8.459	11.517	11.31	11.692	39.242	20.867	40.825	13.009
	6.117	7.64	8.573	13.847	14.027	14.359	12.409	22.799	13.312	33.85	17.124
	6.592	8.286	9.117	13.227	15.966	13.382	11.701	20.337	10.78	44.241	21.875
	7.58	8.844	8.183	14.364	12.871	15.314	10.991		14.365	38.42	17.124
	7.814	6.968	6.992	13.471	14.683	12.839	11.915		15.214	22.82	12.192
		9.508	10.166	15.465	14.846	19.474	12.012		12.801	24.172	11.255
		9.753	8.466	11.353	14.677	19.098	12.076		13	31.161	22.028
		11.071	7.774	17.72	12.297	18.568	11.657		14.95	30.65	15.126
		11.523		12.875	12.684	20.876	11.767		13.852	37.366	20.761
		13.603		10.006	12.712	20.417	14.269		13.912	28.523	16.287
		10.272		10.036	14.275	26.669	12.14		12.536	29.097	18.482
		9.579		15.385	13.134	24.393	13.296		11.31	29.409	15.557
		9.139		13.274	13.563	24.303	15.41		17.103	31.772	13.002
		9.895		15.815	12.565	14.264	12.907		12.892	40.331	12.521
		8.228		14.531	15.771	15.353	10.989		10.4	43.245	10.166
		9.297		13.038	14.157	18.613	14.425		12.143	33.634	14.437
		9.443		12.04	12.513	20.911	12.235		19.925	39.16	13.042
		9.364		15.963		20.59	15.068		12.86	41.899	8.325
		10.547		13.556		27.769	8.982		17.158	32.982	12.207
		7.91		13.203		16.133	10.602		15.465	26.666	17.048
		9.472		11.592		23.293	11.212		12.323	46.166	11.906
		10.609		13.558		17.29	10.378		11.393	32.383	10.447
		8.928		14.85		14.018	9.81		13.924	39.243	11.823
		8.475		16.927		13.341	10.191		12.423	39.919	13.616
		8.397		13.209		15.325	12.371		17.62	41.686	13.601
		8.43		13.311		24.394	10.134		14.479	42.918	12.375
		10.958		11.899		15.363	12.736		11.808	33.401	15.996
		6.375		13.311		19.53	10.439		14.617	43.411	13.773
		8.793		12.325		18.235	10.524		13.432	43.526	12.538
		9.96		12.645		14.698	10.53		8.757	45.064	9.344
		13.526		13.595		17.045	13.012		13.879	33.228	12.808
		7.975		18.402		18.176	16.512		11.178	44.321	13.595
		11.256		13.355		17.203	13.642		8.733	44.064	15.919
		7.807		14.137		16.153	9.726		13.451	41.774	14.037
		10.046		11.169		16.9	10.967		8.862	36.597	9.748
		7.256		14.111		13.417	11.35		16.122	37.733	13.344
		9.212		13.375		18.107	10.711		10.257	36.537	14.7
		11.666		13.344		18.311	10.258		10.316	38.621	13.564
		8.455		13.965		14.055	11.347		11.299	35.671	24.157
		11.712		15.222		15.071	11.962		11.422	44.975	12.151
		9.707		13.791			12.785		11.4	45.865	12.113
		8.898		16.38			13.608		9.624	33.266	15.522
		10.188		12.498			13.848		12.55		14.236
		6.52		12.804			11.618		10.31
		8.033		11.959			15.169		10.438
		9.398		12.686			12.344		13.436
		8.1		12.223			12.24		9.589
		8.144		11.082			10.456		11.147
		7.618					11.045		13.265
		8.708					14.258		8.75
		5.08					8.848		10.03
		13.572					10.73		15.738
		8.078					12.877		9.652
		8.469					11.493		11.564
		10.565					12.964		18.169
		8.431					13.784		17.788
		14.079					11.088		11.664
		7.173					12.75		10.689
		11.52					12.892		13.994
		8.073					16.243		17.525
		9.219					12.529		19.812
		10.536					10.849		11.342
		8.601					10.067		13.593
		11.887					9.854		10.463
		11.75					14.101		14.425
		7.491					10.92		12.062
		7.313					9.502		11.355
		10.862					12.584		12.153
		7.957					14.141		8.695
		10.381					11.259		13.7
		11.864					11.95		13.682
		9.436					13.589		12.274
		9.84					11.561		11.027
		8.019					11.107		13.883
		9.723					11.272		9.353
		9.193					10.412		9.492
		7.03					13.51		12.71
		9.07					10.75		10.743
		12.796					10.415		15.087
							12.913		14.514
							15.33		11.991
							11.768		8.989
							13.158		10.232
							13.382		14.937
							12.601		12.375
							10.301		11.973
							10.465		13
