## Supplementary material for "A CRISPR homing screen finds a chloroquine resistance transporter-like protein of the *Plasmodium* oocyst essential for mosquito transmission of malaria": Table S2

### Sheet: Sheet1
Gene ID	Gene name	Male fertility #	Female fertility #	B1-MG (+/-) &	KO (-/-) Oocyst phenotype *
PBANKA_1101500	anaphase-promoting complex subunit 3	reduced	Not reduced	Not reduced	Not feasible
PBANKA_0312700	DEAD/DEAH box helicase, putative	reduced	Not reduced	Not reduced	Not feasible
PBANKA_0933700	mitogen-activated protein kinase 2	reduced	Not reduced	Not reduced	Not feasible
PBANKA_1450300	ATP synthase beta	Not reduced	reduced	Not reduced	Not feasible
PBANKA_0616700	NIMA related kinase 4	Not reduced	reduced	Not reduced	Not feasible
PBANKA_1343800	transcriptional regulatory protein sir2a	Not reduced	reduced	Not reduced	Not feasible
PBANKA_1037800	SOAP	Not reduced	Not reduced	Not reduced	60-80% reduced
PBANKA_0611400	PNK2 ( pantothenate kinase 2, putative)	Not reduced	Not reduced	Not reduced	No Oocyst
PBANKA_1023400	GR(glutathione reductase, putative)	Not reduced	Not reduced	Not reduced	50% reduced
PBANKA_1363700	AP2-O4	Not reduced	Not reduced	Not reduced	No Oocyst
PBANKA_1346500	DEH(3-hydroxyacyl-CoA dehydratase)	Not reduced	Not reduced	Not reduced	Dead oocyst ( same numbers)
PBANKA_1019800	Cdlk(calcium-dependent protein kinase, putative)	Not reduced	Not reduced	Not reduced	Not reduced
PBANKA_1342500	Conserved protein unknown function	Not reduced	Not reduced	Not reduced	Not reduced
PBANKA_0712200	BEM 46 like protein	Not reduced	Not reduced	Not reduced	Not reduced
PBANKA_1318000	SNF1-related serine/threonine protein kinase KIN	Not reduced	Not reduced	Not reduced	Not reduced
PBANKA_0932900	glycerol-3-phosphate dehydrogenase, putative	Not reduced	Not reduced	Not reduced	Not reduced
PBANKA_0308200	apicoplast β-ketoacyl-acyl carrier protein synthase III precursor	Not reduced	Not reduced	Not reduced	Not tested
PBANKA_1315100	transcriptional regulatory protein sir2b	Not reduced	Not reduced	Not reduced	Not reduced
PBANKA_0916000	Conserved protein unknown function	Not reduced	Not reduced	Not reduced	Not tested
PBANKA_0414700	Zinc finger protein	Not tested	Not tested	Not reduced	Not tested
PBANKA_1006400	Conserved protein unknown function	Not reduced	Not reduced	Not reduced	Not tested
#	Fertility phenotypes according to the screen by Sayers et al., 2023.
&	Blood to midgut transition efficiency according to Stanway et al., 2019.
*	Oocyst phenotypes according to publications cited in the manuscript.
