## Supplementary material for "A CRISPR homing screen finds a chloroquine resistance transporter-like protein of the *Plasmodium* oocyst essential for mosquito transmission of malaria": Table S3

### Sheet: Oocyst conversion rate
PBANKA ID	homing vector (HV) Oocyst coversion rate	HV_Var	HV_SD	PlasmoGEM (PG) vector oocyst conversion rate	PG_Var	PG_SD	Phenotype HV	Phenotype PG	HV_diff_max	PG_diff_max	Gene symbol	Gene description
PBANKA_1318000	-0.59954	0.0595558	0.244041	-0.744453	0.0377653	0.194333	Not reduced	Not reduced	-0.111459	-0.355787	KIN	SNF1-related serine/threonine protein kinase KIN
PBANKA_0933700	-10.4535	0.100852	0.317572	-10.9974	0.0434296	0.208398	Reduced	Reduced	-9.81835	-10.5806	MAPK2	mitogen-activated protein kinase 2
PBANKA_1019800	-0.922144	0.0563172	0.237312	-0.496736	0.0254206	0.159438	Not reduced	Not reduced	-0.447519	-0.177859	NA	calcium-dependent protein kinase, putative
PBANKA_1343800	-0.300645	0.0429179	0.207166	-0.073534	0.0245997	0.156843	Not reduced	Not reduced	0.113688	0.240152	Sir2A	transcriptional regulatory protein sir2a
PBANKA_1315100	0.0236665	0.0408196	0.202039	0.0141352	0.0207053	0.143893	Not reduced	Not reduced	0.427744	0.301922	Sir2b	transcriptional regulatory protein sir2b
PBANKA_1006400	-1.70341	0.0979506	0.312971	-0.282079	0.0236433	0.153764	Reduced	Not reduced	-1.07747	0.0254483	NA	conserved Plasmodium protein, unknown function
PBANKA_1037800	-1.67303	0.0537698	0.231883	-0.572025	0.0220804	0.148595	Reduced	Not reduced	-1.20926	-0.274835	SOAP	secreted ookinete adhesive protein
PBANKA_0916000	-4.21493	0.0545165	0.233488	-1.164	0.0793318	0.281659	Reduced	Not reduced	-3.74795	-0.600684	NA	conserved Plasmodium protein, unknown function
PBANKA_0611400	-3.56088	0.13944	0.373417	-2.81475	0.115035	0.339169	Reduced	Reduced	-2.81405	-2.13641	PANK2	pantothenate kinase 2, putative
PBANKA_1023400	-3.5148	0.0663938	0.25767	-1.97603	0.0249501	0.157956	Reduced	Reduced	-2.99946	-1.66012	GR	glutathione reductase, putative
PBANKA_0712200	-1.17256	0.0597701	0.244479	-0.644823	0.0239973	0.154911	Not reduced	Not reduced	-0.683601	-0.335002	PBLP	BEM46-like protein, putative
PBANKA_1342500	-0.858242	0.0686427	0.261998	-0.826399	0.047716	0.21844	Not reduced	Not reduced	-0.334247	-0.389519	NA	conserved Plasmodium protein, unknown function
PBANKA_1346500	-0.494774	0.0454813	0.213263	-0.669486	0.0220085	0.148353	Not reduced	Not reduced	-0.0682467	-0.372781	PTPLA	protein tyrosine phosphatase-like protein
PBANKA_0308200	-1.72129	0.0467491	0.216215	-1.45682	0.0322263	0.179517	Reduced	Reduced	-1.28886	-1.09779	NA	apicoplast beta-ketoacyl-acyl carrier protein synthase III precursor, putative
PBANKA_1450300	-1.753	0.0752714	0.274356	-0.727422	0.049255	0.221935	Reduced	Not reduced	-1.20429	-0.283553	ATPbeta	ATP synthase subunit beta, mitochondrial
PBANKA_0312700	-9.24981	0.0927881	0.304611	-10.5554	0.100831	0.317538	Reduced	Reduced	-8.64059	-9.92034	NA	DEAD/DEAH box helicase, putative
PBANKA_0414700	-1.8846	0.252153	0.502149	-1.88697	0.22421	0.473508	Not reduced	Not reduced	-0.880302	-0.939951	NA	zinc finger protein, putative
PBANKA_1101500	-10.6758	0.0840445	0.289904	-10.7798	0.038701	0.196726	Reduced	Reduced	-10.096	-10.3864	APC3	anaphase-promoting complex subunit 3
PBANKA_1363700	-6.98025	0.0556865	0.23598	-1.50538	0.0302394	0.173895	Reduced	Reduced	-6.50829	-1.15759	AP2-O4	AP2 domain transcription factor AP2-O4
PBANKA_0616700	-0.972984	0.0427133	0.206672	-0.516027	0.0224488	0.149829	Not reduced	Not reduced	-0.55964	-0.216368	NEK4	NIMA related kinase 4

### Sheet: Fold change btw HV and PG
Gene name	FC ( HV/PG)	pval
APC3	0.104055	0.766465
PBANKA_0312700	1.30561	0.00300582
MAPK2	0.543917	0.152159
ATPbeta	-1.02558	0.00365753
NEK4	-0.456958	0.0734371
Sir2A	-0.227111	0.382098
SOAP	-1.10101	6.39582e-05
PANK2	-0.746137	0.139116
GR	-1.53877	3.55512e-07
AP2-O4	-5.47488	0
DEH	0.174712	0.501253
PBANKA_1019800	-0.425408	0.136759
PBANKA_1342500	-0.0318424	0.925627
PBLP	-0.527736	0.0682446
KIN	0.144913	0.642275
PBANKA_0308200	-0.264472	0.346656
Sir 2b	0.00953129	0.969348
PBANKA_0916000	-3.05093	0
PBANKA_0414700	0.00236733	0.997263
PBANKA_1006400	-1.42133	4.58068e-05

### Sheet: Off target score of gRNA
pbanka_id	HV_BI2_NA_mean	PG_BI2_NA_mean	HV_BI1_mean	PG_BI1_mean	HV_BI2_NA_var	PG_BI1_NA_var	HV_var	PG_var
PBANKA_131800	-5.30885	-5.75841	-5.95637	-5.89625	0.00272953	0.00176375	5.86904e-05	3.74082e-05
PBANKA_093370	-3.64473	-3.32032	-4.88718	-4.84904	0.000148856	7.44797e-05	0.00237921	0.000629683
PBANKA_101980	-6.27623	-6.00773	-4.57288	-4.44814	0.000872506	0.000195727	3.21273e-05	3.83309e-05
PBANKA_134380	-3.28906	-3.45	-3.81831	-4.06212	0.000978248	0.000401732	0.00140026	0.000610858
PBANKA_131510	-1.48422	-2.45392	-3.66075	-3.63804	2.0642e-06	2.81669e-06	0.000486106	0.000118257
PBANKA_100640	-6.73973	-4.03576	-4.27708	-4.38939	0.000695547	7.19881e-05	2.35365e-06	0.000609115
PBANKA_103780	-4.56572	-4.06861	-4.19832	-4.28097	0.000104165	7.21081e-05	0.000157655	0.00061221
PBANKA_091600	-5.04869	-5.71009	-4.19943	-4.20688	4.40366e-05	6.97319e-05	0.00247049	0.00225917
PBANKA_061140	-7.60378	-8.48992	-4.45492	-4.60285	6.39329e-05	0.000180441	0.00029736	9.54387e-05
PBANKA_093290	-12.2648	-4.36135	-4.3791	-4.45246	0.037561	6.07591e-05	0.00064404	0.000251662
PBANKA_102340	-5.22358	-5.51417	-4.19733	-4.22146	0.000653023	0.000306824	5.79392e-06	0.000107868
PBANKA_071220	-4.94495	-4.79196	-4.13406	-3.9265	0.000654866	0.000150578	7.52887e-05	0.00030487
PBANKA_134250	-6.24275	-7.23779	-4.13388	-4.08741	0.000776173	0.000771127	0.000721074	0.000177011
PBANKA_134650	-5.57179	-4.08861	-4.2943	-4.38532	0.000442875	0.000116944	3.52966e-05	8.64268e-05
PBANKA_030820	-4.63457	-4.77764	-4.82329	-4.61942	0.00046884	0.000145943	4.29158e-05	1.34519e-05
PBANKA_145030	-7.69048	-7.23225	-4.89073	-4.73729	0.00142339	0.00160079	0.00238132	0.000658033
PBANKA_031270	-5.62977	-4.07988	-4.75043	-4.77484	0.000387129	4.7842e-05	2.96796e-05	0.000164431
PBANKA_041470	-8.35696	-9.31687	-4.50263	-4.37448	0.00106715	0.00102882	0.000330242	0.000191509
PBANKA_110150	-3.75414	-3.8764	-4.18765	-4.22895	0.000155486	4.96681e-05	0.000253108	9.01658e-05
PBANKA_136370	-3.88614	-3.92228	-4.6126	-4.66554	0.000742761	0.000393338	0.000140125	4.37923e-05
PBANKA_061670	-4.98932	-4.66164	-4.69708	-4.61947	0.000188976	0.00016691	0.00462658	0.00185694
