## Supplementary material for "A CRISPR homing screen finds a chloroquine resistance transporter-like protein of the *Plasmodium* oocyst essential for mosquito transmission of malaria": Table S4

### Sheet: List of gRNA 
Plasmid	Gene ID	gRNA 1	gRNA 2
PL_HC_PilotScreen_004	PBANKA_030820	gctccaaaccaaaataaata	tatatccgtttccatcacag
PL_HC_PilotScreen_005	PBANKA_031270	atgatcagaaattgcgatgc	ttctgaccgagttaatgatt
PL_HC_PilotScreen_007	PBANKA_041470	acagataagaatataattat	aaataatttgataggcccat
PL_HC_PilotScreen_010	PBANKA_061140	aatgaaaaatatgtatgcgc	aaactaaacaataacatagt
PL_HC_PilotScreen_011	PBANKA_061670	tccaaccatatattacacag	ccaatagcccatacatctga
PL_HC_PilotScreen_013	PBANKA_071220	ggtagccaataaaaaaaaat	ataaattttttgattgttat
PL_HC_PilotScreen_016	PBANKA_090590	acggaatgtacatatgaagt	aatgtaaatcccgaaatgtg
PL_HC_PilotScreen_017	PBANKA_091600	ttataacagaattgcatgta	tcgttgattatattatgtga
PL_HC_PilotScreen_018	PBANKA_093290	aattatatctattaccaaac	taccaaaatttgtgtgttag
PL_HC_PilotScreen_019	PBANKA_093370	atactctggaattgaaaaag	tttctaacatcttttagata
PL_HC_PilotScreen_020	PBANKA_100640	ttacaaataaccagcacata	gtattggaacctgagaacat
PL_HC_PilotScreen_021	PBANKA_101980	aacataacattctttaatcg	taatttaccttatcaattct
PL_HC_PilotScreen_023	PBANKA_102340	gaactttacgctcatttaaa	taagttttttctttttgact
PL_HC_PilotScreen_025	PBANKA_103780	gatgccttaacatcggccaa	tgcgcttactacatttctta
PL_HC_PilotScreen_026	PBANKA_110150	atcaacgatttaatagtaat	ttatttaacacacaatccga
PL_HC_PilotScreen_029	PBANKA_131510	tttgatggataataactagc	aattgaaaatgactcgatta
PL_HC_PilotScreen_030	PBANKA_131800	aagggataactatcctatta	agggaaaggtacgtttggaa
PL_HC_PilotScreen_031	PBANKA_134250	ttcgttaacaaaggtgcttt	aatccattggacatatgagc
PL_HC_PilotScreen_032	PBANKA_134380	cttgacagggtctggaacat	atgtttgacgaaaacgagat
PL_HC_PilotScreen_033	PBANKA_134650	aacgccctattactaaattt	tgcacacagagatagccatt
PL_HC_PilotScreen_034	PBANKA_136370	aaatataaatacctaccaac	ttgattaattatttcgttca
PL_HC_PilotScreen_036	PBANKA_145030	gaacccgctttactaataac	caatatcaggtgttaacata
PL_HC_017	PBANKA_010240	GTGTAAGTCgaaatgcgaaa	tttAAGTCCGATTAAAGATA
PL_HC_018	PBANKA_145480	aaTTACTACTTCTTCTAGTG	ttgcataaataaCTACACAG
PL_HC_026	PBANKA_135570	AGCTCATATAAGAAAGAGAA	ATATGTAAAACGCGGATTGA

### Sheet: Genotyping primers
Primer number	Name	Sequence 5'-3'	Notes
P_HC_032	010240_WT_R1	TCCCACTATTTGGAACACTCCT	Primer to confirm 010240 KO and integration of Cas9 into 010240 locus
P_HC_033	010240_WT_F3	TGCAGTAGTGTCCATAGTACAGA	Primer to confirm 010240 KO and integration of Cas9 into 010240 locus
P_HC_034	010240_WT_F2	ACTAATTCGAACAGACGTCAGC	Primer to confirm 010240 KO and integration of Cas9 into 010240 locus
P_HC_035	010240_WT_KO_F1	TCGGGTACAGCCAAATGAGTCT	Primer to confirm 010240 KO and integration of Cas9 into 010240 locus
P_HC_036	010240_WT_R3	CCCCAGTTTTCAGTATCATCACA	Primer to confirm 010240 KO and integration of Cas9 into 010240 locus
P_HC_037	010240_WT_KO_R2	AGCTACATATATCATTCCATCCA	Primer to confirm 010240 KO and integration of Cas9 into 010240 locus
P_HC_038	010240_KO_R1	GCGACCTCCCTAGCAAACTGGG	Primer to confirm 010240 KO and integration of Cas9 into 010240 locus
P_HC_039	010240_KO_F2	GGCCCCTCCCTATTTTATTTGGCA	Primer to confirm 010240 KO and integration of Cas9 into 010240 locus
P_HC_040	145480_WT_F2_F3	ATTGCAATGACGAAAAGGGAAT	Primer to confirm 145480 KO and integration of Cas9 into 145480 locus
P_HC_041	145480_WT_R3	GCATTACTGCAGGTTTCACCTA	Primer to confirm 145480 KO and integration of Cas9 into 145480 locus
P_HC_042	145480_KO_R1	GGCCCCTCCCTATTTTATTTGG	Primer to confirm 145480 KO and integration of Cas9 into 145480 locus
P_HC_043	145480_WT_KO_F1	acatatgatctgtgtgctatgt	Primer to confirm 145480 KO and integration of Cas9 into 145480 locus
P_HC_044	145480_WT_KO_R2	GGGTTTAAATTTTCTTAGAACTGTGT	Primer to confirm 145480 KO and integration of Cas9 into 145480 locus
P_HC_045	145480_KO_F2	GAAAGAATCAAGGAGGCCAACA	Primer to confirm 145480 KO and integration of Cas9 into 145480 locus
P_HC_046	145480_WT_R1	GCGTGCACACTTTTGACTAAAT	Primer to confirm 145480 KO and integration of Cas9 into 145480 locus
P_HC_015	recUpR1_PBANKA_135570	tatcttctcttatgagagttcaagctcatataagaaagagaatggttgctaaggcgcataacgataccac	Primer to amplify zeo-PheS cassette with homology arms for standard PlasmoGEM C-terminal tagging of PBANKA_135570 (MyoA)
P_HC_016	recDownR2_PBANKA_135570	atgtatttgctctcgtgtgtataaattatgtctcagtgtgtgctctccccgtaattcgtgcgcgtcagaaatctgacgaccgcctactgcgactataga	Primer to amplify zeo-PheS cassette with homology arms for standard PlasmoGEM C-terminal tagging of PBANKA_135570 (MyoA)
P_HC_017	recUpR1_gRNA_PBANKA_135570	CAAACATAAGCAAAATGTTGAAAATAACGTATCTTCTCTTATGAGAGTTCAGGCGCACATCCGCAAACGCATGGTTGCTAAGGCGCATAACGATACCAC	Primer to amplify zeo-PheS cassette with recodonized homology arms for CRISPR based C-terminal tagging of PBANKA_135570 (MyoA)
P_HC_018	recDownR2_gRNA_PBANKA_135570	ATTTAATAAAACAATTTCCGTTTAATCATACACATACTTATATGTATACGTAATTCGTGCGCGTCAGGCAGGTGTGGATCCGCCTACTGCGACTATAGA	Primer to amplify zeo-PheS cassette with recodonized homology arms for CRISPR based C-terminal tagging of PBANKA_135570 (MyoA)
P_HC_019	GFP_PyBiP_3'UTR_F	CACATGGCATGGATGAACTATACAAATAAGGGCCCCATTATCCGTTCAAAAGAAATTC	Primer to amplify the 3' UTR of PyBiP and the PbHsp70 promoter from pPb_MH_040 with a homology overhang to the C-terminal end of GFP for Gibson assembly
P_HC_011	BFP_T2A_F1	ccagaatcgatggagctgattaaggag	To amplify BFP and the PbDHFR 3'UTR from Claire's transcribable barcode plasmids. This primer contains an overhang for Gibson assembly with the Cas9-T2A product
Pseq_HC_020	GW2R	gtatctagttccagggttg	To sequence PlasmoGEM vectors
Pseq_HC_021	QCR1_135570	tggcgcaaaaatgttgtcaaagatgca	To sequence library clone of PBANKA_135570
Pseq_HC_022	BA2	ccttcaatttcgatgggtac	To sequence/amplify barcodes from PlasmoGEM vectors
Pseq_HC_023	QC2R_135570gRNA	ttatgcaatatgaagctcgataa	To sequence gRNA version of library clone of PBANKA_135570
Pseq_HC_024	GT_PBANKA_135570	gctggtttatccgatgctgcagg	To genotype P.berghei lines carrying a C-terminal MyoA tag
P_AB_043_PBANKA_091600_QCR1	QCR1_091600	tcatcaacaccccttacctt	Genotyping primers for pbanka_091600
P_AB_042_PBANKA_091600_QCR2	QCR2_091600	atgcagatgtgtgtttgcac	Genotyping primers for pbanka_091600
