## Supplementary material for "A CRISPR homing screen finds a chloroquine resistance transporter-like protein of the *Plasmodium* oocyst essential for mosquito transmission of malaria": Table S5

### Sheet: CRISPR plasmids and tagging vec
Plasmid number	Name	Type of vector	Gene of interest	Reference
PL_HC_001	pR6K_GW_TB_#7	Gateway vector for PlasmoGEM recombineering	BFP	Anna rita et al Cell host microbe 2015
PL_HC_003	pR6K_GW_mCherry Tag	Gateway vector for PlasmoGEM recombineering	mCherry	Anna rita et al Cell host microbe 2015
PL_HC_004	pR6K_GW_GFP Tag	Gateway vector for PlasmoGEM recombineering	GFP	Anna rita et al Cell host microbe 2015
PL_HC_006	pR6K_GW_GFP Tag_gRNA_intermediate	Gateway vector for PlasmoGEM recombineering	GFP and Hsp70 5' UTR for expression of gRNA cassettes	This study
PL_HC_008	pUC57_PBANKA_010240_repair_template	High copy pUC plasmid from Genewiz	Repair template arms for PBANKA_010240	This study
PL_HC_009	pUC57_PBANKA_010240_gRNA_cassette_2	High copy pUC plasmid from Genewiz	gRNA cassette for KO of PBANKA_010240	This study
PL_HC_010	pUC57_PBANKA_145480_repair_template	High copy pUC plasmid from Genewiz	Repair template arms for PBANKA_145480	This study
PL_HC_011	pUC57_PBANKA_145480_gRNA_cassette_2	High copy pUC plasmid from Genewiz	gRNA cassette for KO of PBANKA_145480	This study
PL_HC_012	pUC57_RGR_MyoA	High copy pUC plasmid from Genewiz	gRNA cassette to C-terminally tag MyoA gene	This study
PL_HC_013	pMisc_MH_017_with_Hsp70-Cas9-BFP-3'UTR	Cloning intermediate used to assemble and sequence Cas9-BFP with P. berghei promoter and terminator	Cas9-BFP	This study
PL_HC_014	pUC57_PBANKA_010240_repair_template with Cas9 BFP integrated	High copy pUC plasmid from Genewiz	Cas9-BFP integrated in 010240 repair template	This study
PL_HC_015	pUC57_PBANKA_145480_repair_template with Cas9 BFP integrated	High copy pUC plasmid from Genewiz	Cas9-BFP integrated in 145480 repair template	This study
PL_HC_017	pbMH046_PBANKA_010240_gRNA_cassette_2	High copy pUC plasmid with Cas9	gRNA cassette for KO of PBANKA_010240	This study
PL_HC_018	pbMH046_PBANKA_145480_gRNA_cassette_2	High copy pUC plasmid with Cas9	gRNA cassette for KO of PBANKA_145480	This study
PL_HC_019	GW_pR6K_GFP_tagging_gRNA	Gateway vector for PlasmoGEM recombineering	gRNA cassette for MyoA and GFP	This study
PL_HC_020	zeoPheS_intermediate_of_PBANKA_135570	pJAZZ vector containing ZeoPheS cassette for C-terminal tagging of PBANKA_135570 with Gateway vectors	PBANKA_135570	This study
PL_HC_021	zeoPheS_gRNA_version_intermediate_of_PBANKA_135570	pJAZZ vector containing ZeoPheS cassette for C-terminal tagging of PBANKA_135570 with Gateway vectors. Contains additional mutations to avoid binding of gRNAs expressed by new tagging vector PL_HC_019	PBANKA_135570(modified)	This study
PL_HC_022	MyoA-mCherry tagging vector	pJAZZ vector to tag MyoA with mCherry (normal tagging)	PBANKA_135570-mCherry	This study
PL_HC_023	MyoA-GFP-gRNAcassette tagging vector	pJAZZ vector to tag MyoA with GFP. This vector contains also the MyoA gRNA cassette but does not have the point mutations in MyoA to make it resistant Cas9 mediated processing.	PBANKA_135570-GFP, gRNA cassette	This study
PL_HC_024	MyoA-GFP-gRNAintermediate tagging vector	pJAZZ vector to tag MyoA with GFP. This vector also contains an empty gRNA slot. This vector can serve as a control	PBANKA_135570-GFP, empty cassette slot	This study
PL_HC_025	MyoA-GFP tagging vector	pJAZZ vector to tag MyoA with GFP (normal tagging)	PBANKA_135570-GFP	This study
PL_HC_026	MyoA (gRNA version intermediate)-GFP-gRNAcassette tagging vector	pJAZZ vector to tag MyoA with GFP. This vector contains also the MyoA gRNA cassette and has the point mutations in MyoA to make it resistant Cas9 mediated processing.	PBANKA_135570(modified)-GFP, gRNA cassette	This study
PL_HC_027	MyoA (gRNA version intermediate)-GFP-gRNAintermediate tagging vector	pJAZZ vector to tag MyoA with GFP. This vector contains an empty gRNA slot and has the point mutations in MyoA to make it resistant Cas9 mediated processing. This vector can serve as a control	PBANKA_135570(modified)-GFP, empty cassette slot	This study
PL_HC_028	MyoA (gRNA version intermediate)-GFP tagging vector	pJAZZ vector to tag MyoA with GFP. This vector has the point mutations in MyoA to make it resistant Cas9 mediated processing. This vector can serve as a control	PBANKA_135570(modified)-GFP	This study
PL_HC_029	MyoA (gRNA version intermediate)-mCherry tagging vector	pJAZZ vector to tag MyoA with mCherry. This vector has the point mutations in MyoA to make it resistant Cas9 mediated processing. This vector can serve as a control	PBANKA_135570(modified)-mCherry	This study
PL_HC_030	pPb_MH_091_with_zeocin_cassette	Circular vector with gRNA expression module coupled to zeocin resistance, sent to Genewiz to synthesize gRNA cassette into	None, base vector	This study
PL_AB_022	PbGEM-93381	PlasmoGEM vector for generating KO of pbanka_ 091600	pbanka_ 091600	Ellen Bushell et al Cell 2017
PL_AB_023	PbGEM-93389	PlasmoGEM vector for c-terminal HA tagging of pbanka_ 091600	pbanka_ 091600	Ellen Bushell et al Cell 2017

### Sheet: PlasmoGEM vectors
KO Vector	Target Gene ID	Reference
PbGEM-270259	PBANKA_030820	Ellen Bushell et al 2017
PbGEM-229846	PBANKA_031270	Ellen Bushell et al 2017
PbGEM-230718	PBANKA_041470	Ellen Bushell et al 2017
PbGEM-018598	PBANKA_061140	Ellen Bushell et al 2017
PbGEM-072498	PBANKA_061670	Ellen Bushell et al 2017
PbGEM-235245	PBANKA_071220	Ellen Bushell et al 2017
PbGEM-093381	PBANKA_091600	Ellen Bushell et al 2017
PbGEM-032706	PBANKA_093290	Ellen Bushell et al 2017
PbGEM-111778	PBANKA_093370	Ellen Bushell et al 2017
PbGEM-095750	PBANKA_100640	Ellen Bushell et al 2017
PbGEM-263460	PBANKA_101980	Ellen Bushell et al 2017
PbGEM-096918	PBANKA_102340	Ellen Bushell et al 2017
PbGEM-097822	PBANKA_103780	Ellen Bushell et al 2017
PbGEM-334667	PBANKA_110150	Ellen Bushell et al 2017
PbGEM-055230	PBANKA_131510	Ellen Bushell et al 2017
PbGEM-105530	PBANKA_131800	Ellen Bushell et al 2017
PbGEM-253484	PBANKA_134250	Ellen Bushell et al 2017
PbGEM-059126	PBANKA_134380	Ellen Bushell et al 2017
PbGEM-264324	PBANKA_134650	Ellen Bushell et al 2017
PbGEM-226413	PBANKA_136370	Ellen Bushell et al 2017
PbGEM-324795	PBANKA_145030	Ellen Bushell et al 2017

### Sheet: Homing Vectors
Plasmid number	Target Gene ID	Gene name	PlasmoGEM vector	Reference
PL_HC_PilotScreen_004	PBANKA_030820	apicoplast beta-ketoacyl-acyl carrier protein synthase III precursor, putative	PbGEM-270259	This study
PL_HC_PilotScreen_005	PBANKA_031270	DEAD/DEAH helicase, putative	PbGEM-229846	This study
PL_HC_PilotScreen_007	PBANKA_041470	zinc finger protein, putative	PbGEM-230718	This study
PL_HC_PilotScreen_010	PBANKA_061140	pantothenate kinase, putative	PbGEM-018598	This study
PL_HC_PilotScreen_011	PBANKA_061670	NEK4	PbGEM-072498	This study
PL_HC_PilotScreen_013	PBANKA_071220	BEM46-like protein, putative (PBLP)	PbGEM-235245	This study
PL_HC_PilotScreen_017	PBANKA_091600	Conserved protein unknown function	PbGEM-093381	This study
PL_HC_PilotScreen_018	PBANKA_093290	glycerol-3-phosphate dehydrogenase, putative (G3PDH)	PbGEM-032706	This study
PL_HC_PilotScreen_019	PBANKA_093370	MAP2	PbGEM-111778	This study
PL_HC_PilotScreen_020	PBANKA_100640	Conserved protein unknown function	PbGEM-095750	This study
PL_HC_PilotScreen_021	PBANKA_101980	calcium-dependent protein kinase, putative	PbGEM-263460	This study
PL_HC_PilotScreen_023	PBANKA_102340	GR	PbGEM-096918	This study
PL_HC_PilotScreen_025	PBANKA_103780	SOAP	PbGEM-097822	This study
PL_HC_PilotScreen_026	PBANKA_110150		PbGEM-334667	This study
PL_HC_PilotScreen_029	PBANKA_131510	Sir2b	PbGEM-055230	This study
PL_HC_PilotScreen_030	PBANKA_131800	KIN	PbGEM-105530	This study
PL_HC_PilotScreen_031	PBANKA_134250		PbGEM-253484	This study
PL_HC_PilotScreen_032	PBANKA_134380	Sir2A	PbGEM-059126	This study
PL_HC_PilotScreen_033	PBANKA_134650	protein tyrosine phosphatase-like protein (PTPLA)	PbGEM-264324	This study
PL_HC_PilotScreen_034	PBANKA_136370	ApiAP2	PbGEM-226413	This study
PL_HC_PilotScreen_036	PBANKA_145030		PbGEM-324795	This study
