## Supplementary material for "A CRISPR homing screen finds a chloroquine resistance transporter-like protein of the *Plasmodium* oocyst essential for mosquito transmission of malaria": Table S6

### Sheet: Sheet1
Primer name	Sequence (5′ to 3′)
Primer 91_Illumina	TCGGCATTCCTGCTGAACCGCTCTTCCGATCTGTAATTCGTGCGCGTCAG
Primer 97_Illumina	ACACTCTTTCCCTACACGACGCTCTTCCGATCTCCTTCAATTTCGATGGGTAC
PE 1.0 Primer_Illumina PCR	AATGATACGGCGACCACCGAGATCTACACTCTTTCCCTACACGACGCTCTTCCGATC*T
iPCRindex1	CAAGCAGAAGACGGCATACGAGATTGCTAATCACTGAGATCGGTCTCGGCATTCCTGCTGAACCGCTCTTCCGATC*T
iPCRindex2	CAAGCAGAAGACGGCATACGAGATTAGGGGGATTCGAGATCGGTCTCGGCATTCCTGCTGAACCGCTCTTCCGATC*T
iPCRindex3	CAAGCAGAAGACGGCATACGAGATAGTTTCCCAGGGAGATCGGTCTCGGCATTCCTGCTGAACCGCTCTTCCGATC*T
iPCRindex4	CAAGCAGAAGACGGCATACGAGATCCTGGGAGGTAGAGATCGGTCTCGGCATTCCTGCTGAACCGCTCTTCCGATC*T
iPCRindex5	CAAGCAGAAGACGGCATACGAGATATACCACAAATGAGATCGGTCTCGGCATTCCTGCTGAACCGCTCTTCCGATC*T
iPCRindex6	CAAGCAGAAGACGGCATACGAGATGATCTCTCGGGGAGATCGGTCTCGGCATTCCTGCTGAACCGCTCTTCCGATC*T
iPCRindex7	CAAGCAGAAGACGGCATACGAGATACCCTATACTCGAGATCGGTCTCGGCATTCCTGCTGAACCGCTCTTCCGATC*T
iPCRindex8	CAAGCAGAAGACGGCATACGAGATCTCAATTAAGAGAGATCGGTCTCGGCATTCCTGCTGAACCGCTCTTCCGATC*T
iPCRindex9	CAAGCAGAAGACGGCATACGAGATCGACAGAACGTGAGATCGGTCTCGGCATTCCTGCTGAACCGCTCTTCCGATC*T
iPCRindex10	CAAGCAGAAGACGGCATACGAGATTCGCCATTATGGAGATCGGTCTCGGCATTCCTGCTGAACCGCTCTTCCGATC*T
iPCRindex11	CAAGCAGAAGACGGCATACGAGATATGTTCCGGCCGAGATCGGTCTCGGCATTCCTGCTGAACCGCTCTTCCGATC*T
iPCRindex12	CAAGCAGAAGACGGCATACGAGATTCTTGAAGTGAGAGATCGGTCTCGGCATTCCTGCTGAACCGCTCTTCCGATC*T
iPCRindex13	CAAGCAGAAGACGGCATACGAGATGAAGGCCAGCTGAGATCGGTCTCGGCATTCCTGCTGAACCGCTCTTCCGATC*T
iPCRindex14	CAAGCAGAAGACGGCATACGAGATCCAATGTGCAGGAGATCGGTCTCGGCATTCCTGCTGAACCGCTCTTCCGATC*T
iPCRindex15	CAAGCAGAAGACGGCATACGAGATATCGAAGGACCGAGATCGGTCTCGGCATTCCTGCTGAACCGCTCTTCCGATC*T
iPCRindex16	CAAGCAGAAGACGGCATACGAGATTCGGGTGCGAAGAGATCGGTCTCGGCATTCCTGCTGAACCGCTCTTCCGATC*T
iPCRindex17	CAAGCAGAAGACGGCATACGAGATGTAATTTACGGGAGATCGGTCTCGGCATTCCTGCTGAACCGCTCTTCCGATC*T
iPCRindex18	CAAGCAGAAGACGGCATACGAGATATATCGACTACGAGATCGGTCTCGGCATTCCTGCTGAACCGCTCTTCCGATC*T
iPCRindex19	CAAGCAGAAGACGGCATACGAGATTGATTCTTACAGAGATCGGTCTCGGCATTCCTGCTGAACCGCTCTTCCGATC*T
iPCRindex20	CAAGCAGAAGACGGCATACGAGATACGGCGGGCCTGAGATCGGTCTCGGCATTCCTGCTGAACCGCTCTTCCGATC*T
iPCRindex21	CAAGCAGAAGACGGCATACGAGATCTTGCGTGGAGGAGATCGGTCTCGGCATTCCTGCTGAACCGCTCTTCCGATC*T
iPCRindex22	CAAGCAGAAGACGGCATACGAGATTAATCAAAGACGAGATCGGTCTCGGCATTCCTGCTGAACCGCTCTTCCGATC*T
iPCRindex23	CAAGCAGAAGACGGCATACGAGATGGCGGGCTCTAGAGATCGGTCTCGGCATTCCTGCTGAACCGCTCTTCCGATC*T
iPCRindex29	CAAGCAGAAGACGGCATACGAGATACAGGGGCAGGGAGATCGGTCTCGGCATTCCTGCTGAACCGCTCTTCCGATC*T
iPCRindex25	CAAGCAGAAGACGGCATACGAGATAACCAGCGCTGGAGATCGGTCTCGGCATTCCTGCTGAACCGCTCTTCCGATC*T
iPCRindex26	CAAGCAGAAGACGGCATACGAGATTATTCGTCAACGAGATCGGTCTCGGCATTCCTGCTGAACCGCTCTTCCGATC*T
iPCRindex27	CAAGCAGAAGACGGCATACGAGATGCGCTGATGCAGAGATCGGTCTCGGCATTCCTGCTGAACCGCTCTTCCGATC*T
iPCRindex28	CAAGCAGAAGACGGCATACGAGATCTCATATGGCTGAGATCGGTCTCGGCATTCCTGCTGAACCGCTCTTCCGATC*T
